# Translation and Transforming Activity of a Circular RNA from Human Papillomavirus

**DOI:** 10.1101/600056

**Authors:** Jiawei Zhao, Eunice E. Lee, Jiwoong Kim, Bahir Chamseddin, Rong Yang, Yang Xie, Xiaowei Zhan, Richard C. Wang

**Author notes:** These authors contributed equally (Jiawei Zhao, Eunice E. Lee, Jiwoong Kim). Corresponding author: Richard C. Wang, MD PhD.

## Abstract

Bioinformatics and in vitro studies have revealed that single-stranded circular RNAs (circRNAs), generated through ‘backsplicing,’ occur more extensively than initially appreciated. While the functions of most circRNAs are unknown, binding of microRNAs (miRNA), regulation of splicing and transcription, and translation into proteins have all been demonstrated for specific circRNAs. Virally-derived circRNAs have recently been described in gamma-herpesviruses. Here, we report that oncogenic human papillomaviruses (HPV) generate circRNAs, including ones which encompass the entire coding region of the E7 oncogene (circE7). HPV16 circE7 can be detected by both inverse RT-PCR and Northern blots of HPV16-transformed cell lines. CircE7 is N^6^-methyladenosine (m^6^A) modified, preferentially localized to the cytoplasm, and can be translated to produce E7 oncoprotein. Specific disruption of circE7 in CaSki cervical carcinoma cells decreased E7 protein levels, inhibited cell proliferation, and inhibited the ability of the cells to form colonies in soft agar. Analysis of TCGA RNA-seq data demonstrates that HPV-positive cancers have abundant circE7 RNAs. These results provide evidence that virally-derived, protein-encoding circular RNAs have biologically important functions with relevance to the transforming properties of HPV.
