## Supplemental Table 2 for "Translation and Transforming Activity of a Circular RNA from Human Papillomavirus"

### Sheet: Sheet1
Name	Function	Sequence 5'-3'
16_7460_S	HPV16 E7 Northern probe	CTGTCAAAAGCCACTGTGTCC
16_14_AS		GCAGGATCAGCCATGGTAG
16_circE7_7861_S	HPV16 circE7 primer	ACTAGGAATTGTGTGCCCCA
16_circE7_7544_AS		GGTCCACCGACCCCTTATATT
18_529_S	HPV18 E7 Northern probe	GCAACCGAGCACGACAGG
18_840_AS		CGAAGGTCGTCTGCTGAGC
18_circE7_806_S	HPV18 circE7 primer	GAGCTAGTAGTAGAAAGCTC
18_circE7_552_AS		GTCGTTCCTGTCGTGCTC
16_linear E6/E7_F_7410	HPV16 Linear E6/E7	GAACAGCAATACAACAAACCGT
16_linear E6/E7_R_7708		CTCCTCCTCTGAGCTGTCATT
E6*I_7259_S	HPV16 E6*I specific primer	GCGACGTGAGGTGTATTAAC
E6*I_7758_AS		TAATGGGCTCTGTCCGGTTC
18_linear E6/E7_276_F	HPV18 Linear E6/E7	GACAGTATACCCCATGCTGC
18_linear E6/E7_574_R		TGTGTTTCTCTGCGTCGTTG
MALAT1-F	MALAT1 qPCR	GTCATAACCAGCCTGGCAGT
MALAT1-R		GCTTATTCCCCAATGGAGGT
MALAT1_long_F	MALAT1 Northern probe	GTCATAACCAGCCTGGCAGT
MALAT1_long_R		CGAAACATTGGCACACAGCA
18S_F	18S qPCR	CTCAACACGGGAAACCTCAC
18S_R		CGCTCCACCAACTAAGAACG
beta-actin_F	Actin qPCR	CAGCCATGTACGTTGCTATCCA
beta-actin_R		TCACCGGAGTCCATCACGAT
Actin_long_F	β-actin Northern probe	GCCGTTCCGAAAGTTGCCTT
Actin_long_R		TCGTCGCCCACATAGGAATC
circE7_si1_S	circE7 siRNA1	GGCUGAUCCUGCAGGUGUAdTdT
circE7_si1_AS		UACACCUGCAGGAUCAGCCdTdT
circE7_si2_S	circE7 siRNA2	GAUCCUGCAGGUGUAUUAAdTdT
circE7_si2_AS		UUAAUACACCUGCAGGAUCdTdT
linE7_si1_S	linear E6/E7 siRNA1	GAUAAAUGUUUAAAGUUUUAUUCdTdA
linE7_si1_AS		GAAUAAAACUUUAAACAUUUAUCdAdC
linE7_si2_S	linear E6/E7 siRNA2	AUGACAGUGAUACAGGUGAAGAUdTdT
linE7_si2_AS		AUCUUCACCUGUAUCACUGUCAUdTdT
bothE7_si1_S	E7 siRNA1	GAGAUACACCUACAUUGCAUGAAdTdA
bothE7_si1_AS		UUCAUGCAAUGUAGGUGUAUCUCdCdA
circRNA_E7_sh1_NheI_F	circE7 shRNA1	CTAGGGCTGATCCTGCAGGTGTATTCTCGAGAATACACCTGCAGGATCAGCCTTTTTG
circRNA_E7_sh1_EcoRI_R		AATTCAAAAAGGCTGATCCTGCAGGTGTATTCTCGAGAATACACCTGCAGGATCAGCC
circRNA_E7_sh2_NheI_F	circE7 shRNA2	CTAGGCTGATCCTGCAGGTGTATTACTCGAGTAATACACCTGCAGGATCAGCTTTTTG
circRNA_E7_sh2_EcoRI_R		AATTCAAAAAGCTGATCCTGCAGGTGTATTACTCGAGTAATACACCTGCAGGATCAGC
gBlock_NotI_E7_F	gBlock cloning primer	ATATGGCGGCCGCTACTA
gBlock_BamHI_E7_R		CTATGGGATCCGTTAGTA
circE7_WT	circE7 g-block	ATATGGCGGCCGCTACTAACACTTACTAACGACTTTGCTTTTCGGGATTTATGCATAGTATATAGAGATGGGAATCCATATGCTGTATGTGATAAATGTTTAAAGTTTTATTCTAAAATTAGTGAGTATAGACATTATTGTTATAGTTTGTATGGAACAACATTAGAACAGCAATACAACAAACCGTTGTGTGATTTGTTAATTAGGTGTATTAACTGTCAAAAGCCACTGTGTCCTGAAGAAAAGCAAAGACATCTGGACAAAAAGCAAAGATTCCATAATATAAGGGGTCGGTGGACCGGTCGATGTGCATCTTGTTGCAGATCATCAAGAACACGTAGAGAAACCCAGCTGTAATCGCACATGGAGATACACCTACATTGCATGAATATGCATTAG…
circE7_noATG	circE7 with not ATG	ATATGGCGGCCGCTACTAACACTTACTAACGACTTTGCTTTTCGGGATTTATGCATAGTATATAGAGATGGGAATCCATATGCTGTATGTGATAAATGTTTAAAGTTTTATTCTAAAATTAGTGAGTATAGACATTATTGTTATAGTTTGTATGGAACAACATTAGAACAGCAATACAACAAACCGTTGTGTGATTTGTTAATTAGGTGTATTAACTGTCAAAAGCCACTGTGTCCTGAAGAAAAGCAAAGACATCTGGACAAAAAGCAAAGATTCCATAATATAAGGGGTCGGTGGACCGGTCGATGTATGTCTTGTTGCAGATCATCAAGAACACGTAGAGAAACCCAGCTGTAATCATGCATGGAGATACACCTACATTGCATGAATATATGTTAG…
circE7_FLAG	circE7 with 3xFlag	ATATGGCGGCCGCTACTAACACTTACTAACGACTTTGCTTTTCGGGATTTATGCATAGTATATAGAGATGGGAATCCATATGCTGTATGTGATAAATGTTTAAAGTTTTATTCTAAAATTAGTGAGTATAGACATTATTGTTATAGTTTGTATGGAACAACATTAGAACAGCAATACAACAAACCGTTGTGTGATTTGTTAATTAGGTGTATTAACTGTCAAAAGCCACTGTGTCCTGAAGAAAAGCAAAGACATCTGGACAAAAAGCAAAGATTCCATAATATAAGGGGTCGGTGGACCGGTCGATGTATGTCTTGTTGCAGATCATCAAGAACACGTAGAGAAACCCAGCTGTAATCATGCATGGAGATACACCTACATTGCATGAATATATGTTAG…
circE7_FLAG_noATG	circE7 with 3xFlag, no ATG	ATATGGCGGCCGCTACTAACACTTACTAACGACTTTGCTTTTCGGGATTTATGCATAGTATATAGAGATGGGAATCCATATGCTGTATGTGATAAATGTTTAAAGTTTTATTCTAAAATTAGTGAGTATAGACATTATTGTTATAGTTTGTATGGAACAACATTAGAACAGCAATACAACAAACCGTTGTGTGATTTGTTAATTAGGTGTATTAACTGTCAAAAGCCACTGTGTCCTGAAGAAAAGCAAAGACATCTGGACAAAAAGCAAAGATTCCATAATATAAGGGGTCGGTGGACCGGTCGATGTATGTCTTGTTGCAGATCATCAAGAACACGTAGAGAAACCCAGCTGTAATCgcaCATGGAGATACACCTACATTGCATGAATATgcaTTAG…
circE7_noDRACH	circE7 with m6A motif mutations	ATATGGCGGCCGCTACTAACACTTACTAACGACTTTGCTTTTCGGGATTTATGCATAGTATATAGAGATGGGAATCCATATGCTGTATGTGATAAATGTTTAAAGTTTTATTCTAAAATTAGTGAGTATAGACATTATTGTTATAGTTTGTATGGAACAACATTAGAACAGCAATACAACAAACCGTTGTGTGATTTGTTAATTAGGTGTATTAtCTGTCAAAAGCCACTGTGTCCTGAAGAAAAGCAAAGtCATCTGGtCAAAAAGCAAAGATTCCATAATATAAGGGGTCGGTGGtCCGGTCGATGTATGTCTTGTTGCAGATCATCAAGAtCACGTAGAGAAtCCCAGCTGTAATCATGCATGGAGATACACCTACATTGCATGAATATATGTTAG…
