## Supplemental Table 1 for "Translation and Transforming Activity of a Circular RNA from Human Papillomavirus"

### Sheet: Sheet1
Disease type	Virus	Chromosome	Chromosome mapping read count	Chromosome mapping read ratio	Breakpoint1	Breakpoint2	Strand	Junction read count	Junction read ratio	Genes	Breakpoints
Head and Neck Squamous Cell Carcinoma	HPV16	NC_001526.4	93298	0.000738	7922	7451	+	1171	0.813	E1^E4,E1,E6,E7	NC_001526.4:7922-7451
Cervical Squamous Cell Carcinoma and Endocervical Adenocarcinoma	HPV18	NC_001357.1	35908	0.000406	8786	5613	+	605	0.998	E6,E7,E1,L2,L1	NC_001357.1:8786-5613
Cervical Squamous Cell Carcinoma and Endocervical Adenocarcinoma	HPV16	NC_001526.4	96018	0.000438	7922	7451	+	594	0.576	E1^E4,E1,E6,E7	NC_001526.4:7922-7451
Cervical Squamous Cell Carcinoma and Endocervical Adenocarcinoma	HPV16	NC_001526.4	91441	0.000813	7922	7451	+	389	0.761	E1^E4,E1,E6,E7	NC_001526.4:7922-7451
Cervical Squamous Cell Carcinoma and Endocervical Adenocarcinoma	HPV16	NC_001526.4	78332	0.000473	7922	7451	+	364	0.447	E1^E4,E1,E6,E7	NC_001526.4:7922-7451
Cervical Squamous Cell Carcinoma and Endocervical Adenocarcinoma	HPV16	NC_001526.4	75753	0.000425	7922	7451	+	277	0.668	E1^E4,E1,E6,E7	NC_001526.4:7922-7451
Cervical Squamous Cell Carcinoma and Endocervical Adenocarcinoma	HPV16	NC_001526.4	61623	0.000289	7922	7568	+	233	0.632	E1^E4,E1,E6,E7	NC_001526.4:7922-7568
Cervical Squamous Cell Carcinoma and Endocervical Adenocarcinoma	HPV16	NC_001526.4	10504	9.7e-05	7922	7175	+	192	0.98	E1^E4,E1,E6,E7	NC_001526.4:7922-7175
Cervical Squamous Cell Carcinoma and Endocervical Adenocarcinoma	HPV16	NC_001526.4	46811	0.000279	7922	7451	+	172	0.688	E1^E4,E1,E6,E7	NC_001526.4:7922-7451
Cervical Squamous Cell Carcinoma and Endocervical Adenocarcinoma	HPV16	NC_001526.4	32100	0.000317	7922	7451	+	160	0.509	E1^E4,E1,E6,E7	NC_001526.4:7922-7451
Cervical Squamous Cell Carcinoma and Endocervical Adenocarcinoma	HPV16	NC_001526.4	51180	0.000378	7922	7451	+	155	0.446	E1^E4,E1,E6,E7	NC_001526.4:7922-7451
Head and Neck Squamous Cell Carcinoma	HPV16	NC_001526.4	15964	0.000101	7922	7568	+	144	0.523	E1^E4,E1,E6,E7	NC_001526.4:7922-7568
Head and Neck Squamous Cell Carcinoma	HPV16	NC_001526.4	20119	0.000171	7922	7451	+	125	0.545	E1^E4,E1,E6,E7	NC_001526.4:7922-7451
Cervical Squamous Cell Carcinoma and Endocervical Adenocarcinoma	HPV16	NC_001526.4	18815	0.000132	7922	7451	+	117	0.568	E1^E4,E1,E6,E7	NC_001526.4:7922-7451
Cervical Squamous Cell Carcinoma and Endocervical Adenocarcinoma	HPV18	NC_001357.1	45902	0.000407	929	416	+	96	0.61	E6,E7,E1	NC_001357.1:929-416
Head and Neck Squamous Cell Carcinoma	HPV16	NC_001526.4	93298	0.000738	7922	7568	+	90	0.125	E1^E4,E1,E6,E7	NC_001526.4:7922-7568
Head and Neck Squamous Cell Carcinoma	HPV16	NC_001526.4	29887	0.000162	7922	7451	+	80	0.402	E1^E4,E1,E6,E7	NC_001526.4:7922-7451
Head and Neck Squamous Cell Carcinoma	HPV16	NC_001526.4	38052	0.000487	7922	7451	+	79	0.304	E1^E4,E1,E6,E7	NC_001526.4:7922-7451
Cervical Squamous Cell Carcinoma and Endocervical Adenocarcinoma	HPV16	NC_001526.4	82037	0.000753	7922	7568	+	63	0.232	E1^E4,E1,E6,E7	NC_001526.4:7922-7568
Cervical Squamous Cell Carcinoma and Endocervical Adenocarcinoma	HPV16	NC_001526.4	35696	0.000349	7922	7451	+	55	0.324	E1^E4,E1,E6,E7	NC_001526.4:7922-7451
Cervical Squamous Cell Carcinoma and Endocervical Adenocarcinoma	HPV16	NC_001526.4	78332	0.000473	7922	7568	+	45	0.09	E1^E4,E1,E6,E7	NC_001526.4:7922-7568
Head and Neck Squamous Cell Carcinoma	HPV16	NC_001526.4	19973	0.000115	7922	7451	+	41	0.281	E1^E4,E1,E6,E7	NC_001526.4:7922-7451
Cervical Squamous Cell Carcinoma and Endocervical Adenocarcinoma	HPV16	NC_001526.4	58419	0.000328	7922	7451	+	40	0.513	E1^E4,E1,E6,E7	NC_001526.4:7922-7451
Cervical Squamous Cell Carcinoma and Endocervical Adenocarcinoma	HPV16	NC_001526.4	75753	0.000425	7922	7568	+	39	0.197	E1^E4,E1,E6,E7	NC_001526.4:7922-7568
Head and Neck Squamous Cell Carcinoma	HPV16	NC_001526.4	21745	0.000199	7922	7451	+	35	0.365	E1^E4,E1,E6,E7	NC_001526.4:7922-7451
Cervical Squamous Cell Carcinoma and Endocervical Adenocarcinoma	HPV16	NC_001526.4	96018	0.000438	7922	7568	+	34	0.066	E1^E4,E1,E6,E7	NC_001526.4:7922-7568
Head and Neck Squamous Cell Carcinoma	HPV16	NC_001526.4	16547	0.000124	7922	7451	+	31	0.574	E1^E4,E1,E6,E7	NC_001526.4:7922-7451
Cervical Squamous Cell Carcinoma and Endocervical Adenocarcinoma	HPV18	NC_001357.1	59454	0.000371	929	416	+	31	0.155	E6,E7,E1	NC_001357.1:929-416
Head and Neck Squamous Cell Carcinoma	HPV16	NC_001526.4	93298	0.000738	7922	7155	+	28	0.042	E1^E4,E1,E6,E7	NC_001526.4:7922-7155
Cervical Squamous Cell Carcinoma and Endocervical Adenocarcinoma	HPV33	M12732.1	98013	0.00081	6914	509	+	26	0.063	E6,E7,E1,E2,E4,E5,L2,L1	M12732.1:6914-509
Cervical Squamous Cell Carcinoma and Endocervical Adenocarcinoma	HPV16	NC_001526.4	32100	0.000317	7922	7568	+	22	0.111	E1^E4,E1,E6,E7	NC_001526.4:7922-7568
Cervical Squamous Cell Carcinoma and Endocervical Adenocarcinoma	HPV16	NC_001526.4	91441	0.000813	7922	7568	+	21	0.084	E1^E4,E1,E6,E7	NC_001526.4:7922-7568
Cervical Squamous Cell Carcinoma and Endocervical Adenocarcinoma	HPV18	NC_001357.1	48048	0.000495	929	416	+	17	0.105	E6,E7,E1	NC_001357.1:929-416
Cervical Squamous Cell Carcinoma and Endocervical Adenocarcinoma	HPV18	NC_001357.1	45902	0.000407	929	24	+	15	0.236	E6,E7,E1	NC_001357.1:929-24
Cervical Squamous Cell Carcinoma and Endocervical Adenocarcinoma	HPV16	NC_001526.4	46811	0.000279	7922	7568	+	15	0.123	E1^E4,E1,E6,E7	NC_001526.4:7922-7568
Cervical Squamous Cell Carcinoma and Endocervical Adenocarcinoma	HPV16	NC_001526.4	54324	0.000425	7922	7451	+	14	0.024	E1^E4,E1,E6,E7	NC_001526.4:7922-7451
Head and Neck Squamous Cell Carcinoma	HPV16	NC_001526.4	19973	0.000115	7922	7155	+	13	0.166	E1^E4,E1,E6,E7	NC_001526.4:7922-7155
Head and Neck Squamous Cell Carcinoma	HPV16	NC_001526.4	20119	0.000171	7922	7568	+	13	0.139	E1^E4,E1,E6,E7	NC_001526.4:7922-7568
Cervical Squamous Cell Carcinoma and Endocervical Adenocarcinoma	HPV16	NC_001526.4	33019	0.000239	7922	7451	+	13	0.059	E1^E4,E1,E6,E7	NC_001526.4:7922-7451
Cervical Squamous Cell Carcinoma and Endocervical Adenocarcinoma	HPV31	J04353.1	43991	0.000316	877	413	+	11	0.04	E6,E7,E1	J04353.1:877-413
Cervical Squamous Cell Carcinoma and Endocervical Adenocarcinoma	HPV18	NC_001357.1	59454	0.000371	929	24	+	10	0.071	E6,E7,E1	NC_001357.1:929-24
Cervical Squamous Cell Carcinoma and Endocervical Adenocarcinoma	HPV16	NC_001526.4	51180	0.000378	7922	7568	+	10	0.052	E1^E4,E1,E6,E7	NC_001526.4:7922-7568
Head and Neck Squamous Cell Carcinoma	HPV16	NC_001526.4	29887	0.000162	7922	7568	+	9	0.115	E1^E4,E1,E6,E7	NC_001526.4:7922-7568
Cervical Squamous Cell Carcinoma and Endocervical Adenocarcinoma	HPV16	NC_001526.4	96018	0.000438	7922	7155	+	9	0.019	E1^E4,E1,E6,E7	NC_001526.4:7922-7155
Cervical Squamous Cell Carcinoma and Endocervical Adenocarcinoma	HPV18	NC_001357.1	150538	0.000672	929	24	+	8	0.057	E6,E7,E1	NC_001357.1:929-24
Cervical Squamous Cell Carcinoma and Endocervical Adenocarcinoma	HPV16	NC_001526.4	91441	0.000813	7922	7155	+	8	0.033	E1^E4,E1,E6,E7	NC_001526.4:7922-7155
Cervical Squamous Cell Carcinoma and Endocervical Adenocarcinoma	HPV16	NC_001526.4	57398	0.000289	7922	7451	+	8	0.026	E1^E4,E1,E6,E7	NC_001526.4:7922-7451
Head and Neck Squamous Cell Carcinoma	HPV16	NC_001526.4	29887	0.000162	7922	7155	+	7	0.11	E1^E4,E1,E6,E7	NC_001526.4:7922-7155
Head and Neck Squamous Cell Carcinoma	HPV16	NC_001526.4	38052	0.000487	7922	7568	+	7	0.058	E1^E4,E1,E6,E7	NC_001526.4:7922-7568
Cervical Squamous Cell Carcinoma and Endocervical Adenocarcinoma	HPV16	NC_001526.4	62838	0.00035	7922	7451	+	7	0.035	E1^E4,E1,E6,E7	NC_001526.4:7922-7451
Cervical Squamous Cell Carcinoma and Endocervical Adenocarcinoma	HPV16	NC_001526.4	10504	9.7e-05	7268	7175	+	7	0.022	E6	NC_001526.4:7268-7175
Cervical Squamous Cell Carcinoma and Endocervical Adenocarcinoma	HPV16	NC_001526.4	107954	0.000924	7922	7451	+	7	0.012	E1^E4,E1,E6,E7	NC_001526.4:7922-7451
Cervical Squamous Cell Carcinoma and Endocervical Adenocarcinoma	HPV33	M12732.1	98013	0.00081	6914	92	+	6	0.267	E6,E7,E1,E2,E4,E5,L2,L1	M12732.1:6914-92
Head and Neck Squamous Cell Carcinoma	HPV16	NC_001526.4	21745	0.000199	8344	7451	+	6	0.141	E1^E4,E1,E6,E7	NC_001526.4:8344-7451
Cervical Squamous Cell Carcinoma and Endocervical Adenocarcinoma	HPV16	NC_001526.4	35696	0.000349	8344	7451	+	6	0.121	E1^E4,E1,E6,E7	NC_001526.4:8344-7451
Head and Neck Squamous Cell Carcinoma	HPV16	NC_001526.4	20119	0.000171	7922	7155	+	6	0.077	E1^E4,E1,E6,E7	NC_001526.4:7922-7155
Head and Neck Squamous Cell Carcinoma	HPV16	NC_001526.4	16254	0.000138	7922	7451	+	6	0.064	E1^E4,E1,E6,E7	NC_001526.4:7922-7451
Head and Neck Squamous Cell Carcinoma	HPV16	NC_001526.4	29887	0.000162	8344	7451	+	6	0.042	E1^E4,E1,E6,E7	NC_001526.4:8344-7451
Cervical Squamous Cell Carcinoma and Endocervical Adenocarcinoma	HPV58	KY225967.1	87426	0.000599	898	510	+	6	0.009	E6,E7,E1	KY225967.1:898-510
Head and Neck Squamous Cell Carcinoma	HPV16	NC_001526.4	19973	0.000115	7922	7568	+	5	0.06	E1^E4,E1,E6,E7	NC_001526.4:7922-7568
Cervical Squamous Cell Carcinoma and Endocervical Adenocarcinoma	HPV16	NC_001526.4	35696	0.000349	7922	7568	+	5	0.039	E1^E4,E1,E6,E7	NC_001526.4:7922-7568
Cervical Squamous Cell Carcinoma and Endocervical Adenocarcinoma	HPV33	M12732.1	98013	0.00081	7081	509	+	5	0.013	E6,E7,E1,E2,E4,E5,L2,L1	M12732.1:7081-509
Head and Neck Squamous Cell Carcinoma	HPV33	M12732.1	225975	0.001364	231	127	+	5	0.002	E6	M12732.1:231-127
Cervical Squamous Cell Carcinoma and Endocervical Adenocarcinoma	HPV18	NC_001357.1	174821	0.001424	3696	24	+	4	0.727	E6,E7,E1,E2,E4	NC_001357.1:3696-24
Cervical Squamous Cell Carcinoma and Endocervical Adenocarcinoma	HPV18	NC_001357.1	48048	0.000495	929	24	+	4	0.048	E6,E7,E1	NC_001357.1:929-24
Cervical Squamous Cell Carcinoma and Endocervical Adenocarcinoma	HPV18	NC_001357.1	19963	0.000102	929	416	+	4	0.042	E6,E7,E1	NC_001357.1:929-416
Cervical Squamous Cell Carcinoma and Endocervical Adenocarcinoma	HPV16	NC_001526.4	72033	0.000446	7922	7451	+	4	0.035	E1^E4,E1,E6,E7	NC_001526.4:7922-7451
Cervical Squamous Cell Carcinoma and Endocervical Adenocarcinoma	HPV16	NC_001526.4	46811	0.000279	8344	7451	+	4	0.027	E1^E4,E1,E6,E7	NC_001526.4:8344-7451
Cervical Squamous Cell Carcinoma and Endocervical Adenocarcinoma	HPV16	NC_001526.4	91441	0.000813	8344	7451	+	4	0.014	E1^E4,E1,E6,E7	NC_001526.4:8344-7451
Cervical Squamous Cell Carcinoma and Endocervical Adenocarcinoma	HPV45	KC470258.1	138381	0.000598	929	413	+	4	0.013	E6,E7,E1	KC470258.1:929-413
Cervical Squamous Cell Carcinoma and Endocervical Adenocarcinoma	HPV16	NC_001526.4	82037	0.000753	7922	7451	+	4	0.012	E1^E4,E1,E6,E7	NC_001526.4:7922-7451
Cervical Squamous Cell Carcinoma and Endocervical Adenocarcinoma	HPV16	NC_001526.4	107954	0.000924	7922	7568	+	4	0.009	E1^E4,E1,E6,E7	NC_001526.4:7922-7568
Cervical Squamous Cell Carcinoma and Endocervical Adenocarcinoma	HPV16	NC_001526.4	71893	0.000381	7922	7451	+	4	0.008	E1^E4,E1,E6,E7	NC_001526.4:7922-7451
Cervical Squamous Cell Carcinoma and Endocervical Adenocarcinoma	HPV16	NC_001526.4	56049	0.000208	7922	7451	+	4	0.008	E1^E4,E1,E6,E7	NC_001526.4:7922-7451
Cervical Squamous Cell Carcinoma and Endocervical Adenocarcinoma	HPV33	M12732.1	98013	0.00081	7081	92	+	3	0.353	E6,E7,E1,E2,E4,E5,L2,L1	M12732.1:7081-92
Cervical Squamous Cell Carcinoma and Endocervical Adenocarcinoma	HPV16	NC_001526.4			7922	7451	+	3	0.122	E1^E4,E1,E6,E7	NC_001526.4:7922-7451
Head and Neck Squamous Cell Carcinoma	HPV16	NC_001526.4	16547	0.000124	7922	7568	+	3	0.105	E1^E4,E1,E6,E7	NC_001526.4:7922-7568
Cervical Squamous Cell Carcinoma and Endocervical Adenocarcinoma	HPV18	NC_001357.1	34031	0.0002	929	416	+	3	0.074	E6,E7,E1	NC_001357.1:929-416
Head and Neck Squamous Cell Carcinoma	HPV16	NC_001526.4	21745	0.000199	7922	7568	+	3	0.05	E1^E4,E1,E6,E7	NC_001526.4:7922-7568
Cervical Squamous Cell Carcinoma and Endocervical Adenocarcinoma	HPV16	NC_001526.4	18815	0.000132	7922	7568	+	3	0.04	E1^E4,E1,E6,E7	NC_001526.4:7922-7568
Cervical Squamous Cell Carcinoma and Endocervical Adenocarcinoma	HPV16	NC_001526.4	23112	0.000177	7922	7451	+	3	0.021	E1^E4,E1,E6,E7	NC_001526.4:7922-7451
Cervical Squamous Cell Carcinoma and Endocervical Adenocarcinoma	HPV45	KC470258.1	76650	0.000585	929	413	+	3	0.017	E6,E7,E1	KC470258.1:929-413
Cervical Squamous Cell Carcinoma and Endocervical Adenocarcinoma	HPV35	M74117.1	154664	0.001523	883	415	+	3	0.003	E6,E7,E1	M74117.1:883-415
Cervical Squamous Cell Carcinoma and Endocervical Adenocarcinoma	HPV18	NC_001357.1	130540	0.000649	970	930	+	2	1	E1	NC_001357.1:970-930
Cervical Squamous Cell Carcinoma and Endocervical Adenocarcinoma	HPV18	NC_001357.1	69895	0.000516	929	831	+	2	1	E7,E1	NC_001357.1:929-831
Cervical Squamous Cell Carcinoma and Endocervical Adenocarcinoma	HPV35	M74117.1	67733	0.000476	2166	2104	+	2	1	E1	M74117.1:2166-2104
Head and Neck Squamous Cell Carcinoma	HPV16	NC_001526.4	38052	0.000487	8344	7155	+	2	1	E1^E4,E1,E6,E7	NC_001526.4:8344-7155
Cervical Squamous Cell Carcinoma and Endocervical Adenocarcinoma	HPV18	NC_001357.1	174821	0.001424	1225	1188	+	2	0.8	E1	NC_001357.1:1225-1188
Cervical Squamous Cell Carcinoma and Endocervical Adenocarcinoma	HPV16	NC_001526.4	117876	0.000773	1348	1310	+	2	0.8	E1^E4,E1	NC_001526.4:1348-1310
Cervical Squamous Cell Carcinoma and Endocervical Adenocarcinoma	HPV16	NC_001526.4	117876	0.000773	1444	1349	+	2	0.8	E1^E4,E1	NC_001526.4:1444-1349
Head and Neck Squamous Cell Carcinoma	HPV16	NC_001526.4	48735	0.000311	7328	7269	+	2	0.8	E6	NC_001526.4:7328-7269
Cervical Squamous Cell Carcinoma and Endocervical Adenocarcinoma	HPV18	NC_001357.1	150538	0.000672	970	930	+	2	0.444	E1	NC_001357.1:970-930
Cervical Squamous Cell Carcinoma and Endocervical Adenocarcinoma	HPV33	M12732.1	98013	0.00081	6914	96	+	2	0.105	E6,E7,E1,E2,E4,E5,L2,L1	M12732.1:6914-96
Head and Neck Squamous Cell Carcinoma	HPV16	NC_001526.4	19973	0.000115	8344	7451	+	2	0.027	E1^E4,E1,E6,E7	NC_001526.4:8344-7451
Cervical Squamous Cell Carcinoma and Endocervical Adenocarcinoma	HPV16	NC_001526.4	27651	0.00017	7922	7451	+	2	0.025	E1^E4,E1,E6,E7	NC_001526.4:7922-7451
Cervical Squamous Cell Carcinoma and Endocervical Adenocarcinoma	HPV16	NC_001526.4	21540	0.000201	7922	7451	+	2	0.025	E1^E4,E1,E6,E7	NC_001526.4:7922-7451
Cervical Squamous Cell Carcinoma and Endocervical Adenocarcinoma	HPV16	NC_001526.4	93083	0.000551	7922	7568	+	2	0.025	E1^E4,E1,E6,E7	NC_001526.4:7922-7568
Cervical Squamous Cell Carcinoma and Endocervical Adenocarcinoma	HPV16	NC_001526.4	20113	0.000165	7922	7451	+	2	0.02	E1^E4,E1,E6,E7	NC_001526.4:7922-7451
Cervical Squamous Cell Carcinoma and Endocervical Adenocarcinoma	HPV16	NC_001526.4	32654	0.000269	7922	7451	+	2	0.019	E1^E4,E1,E6,E7	NC_001526.4:7922-7451
Cervical Squamous Cell Carcinoma and Endocervical Adenocarcinoma	HPV18	NC_001357.1	43135	0.000444	929	416	+	2	0.016	E6,E7,E1	NC_001357.1:929-416
Cervical Squamous Cell Carcinoma and Endocervical Adenocarcinoma	HPV16	NC_001526.4	27647	0.000149	7922	7451	+	2	0.014	E1^E4,E1,E6,E7	NC_001526.4:7922-7451
Cervical Squamous Cell Carcinoma and Endocervical Adenocarcinoma	HPV16	NC_001526.4	46846	0.000299	7922	7451	+	2	0.013	E1^E4,E1,E6,E7	NC_001526.4:7922-7451
Cervical Squamous Cell Carcinoma and Endocervical Adenocarcinoma	HPV16	NC_001526.4	51180	0.000378	8344	7451	+	2	0.012	E1^E4,E1,E6,E7	NC_001526.4:8344-7451
Head and Neck Squamous Cell Carcinoma	HPV16	NC_001526.4	34900	0.000263	7922	7451	+	2	0.009	E1^E4,E1,E6,E7	NC_001526.4:7922-7451
Head and Neck Squamous Cell Carcinoma	HPV33	M12732.1	28687	0.000237	894	509	+	2	0.009	E6,E7,E1	M12732.1:894-509
Cervical Squamous Cell Carcinoma and Endocervical Adenocarcinoma	HPV16	NC_001526.4	61623	0.000289	7922	7784	+	2	0.008	E1^E4,E1,E7	NC_001526.4:7922-7784
Cervical Squamous Cell Carcinoma and Endocervical Adenocarcinoma	HPV18	NC_001357.1	35908	0.000406	8760	5613	+	2	0.007	E6,E7,L2,L1	NC_001357.1:8760-5613
Head and Neck Squamous Cell Carcinoma	HPV16	NC_001526.4	45183	0.000326	7922	7451	+	2	0.005	E1^E4,E1,E6,E7	NC_001526.4:7922-7451
Cervical Squamous Cell Carcinoma and Endocervical Adenocarcinoma	HPV16	NC_001526.4	107954	0.000924	7922	7155	+	2	0.005	E1^E4,E1,E6,E7	NC_001526.4:7922-7155
Cervical Squamous Cell Carcinoma and Endocervical Adenocarcinoma	HPV18	NC_001357.1	150538	0.000672	929	416	+	2	0.004	E6,E7,E1	NC_001357.1:929-416
Cervical Squamous Cell Carcinoma and Endocervical Adenocarcinoma	HPV16	NC_001526.4	167186	0.000744	7922	7568	+	2	0.004	E1^E4,E1,E6,E7	NC_001526.4:7922-7568
Cervical Squamous Cell Carcinoma and Endocervical Adenocarcinoma	HPV16	NC_001526.4	96018	0.000438	8344	7451	+	2	0.004	E1^E4,E1,E6,E7	NC_001526.4:8344-7451
Head and Neck Squamous Cell Carcinoma	HPV33	M12732.1	111529	0.000493	894	509	+	2	0.002	E6,E7,E1	M12732.1:894-509
Cervical Squamous Cell Carcinoma and Endocervical Adenocarcinoma	HPV45	KC470258.1	154281	0.000719	718	493	+	1	1	E6,E7	KC470258.1:718-493
Cervical Squamous Cell Carcinoma and Endocervical Adenocarcinoma	HPV18	NC_001357.1	150538	0.000672	8786	5613	+	1	1	E6,E7,E1,L2,L1	NC_001357.1:8786-5613
Cervical Squamous Cell Carcinoma and Endocervical Adenocarcinoma	HPV16	NC_001526.4	140373	0.000768	1429	1341	+	1	1	E1^E4,E1	NC_001526.4:1429-1341
Cervical Squamous Cell Carcinoma and Endocervical Adenocarcinoma	HPV16	NC_001526.4	134335	0.001225	1444	1341	+	1	1	E1^E4,E1	NC_001526.4:1444-1341
Cervical Squamous Cell Carcinoma and Endocervical Adenocarcinoma	HPV18	NC_001357.1	130540	0.000649	929	693	+	1	1	E7,E1	NC_001357.1:929-693
Cervical Squamous Cell Carcinoma and Endocervical Adenocarcinoma	HPV16	NC_001526.4	117876	0.000773	5192	5085	+	1	1	L1	NC_001526.4:5192-5085
Cervical Squamous Cell Carcinoma and Endocervical Adenocarcinoma	HPV16	NC_001526.4	107954	0.000924	2768	2721	+	1	1	E1^E4,E2	NC_001526.4:2768-2721
Cervical Squamous Cell Carcinoma and Endocervical Adenocarcinoma	HPV18	NC_001357.1	102960	0.000536	970	930	+	1	1	E1	NC_001357.1:970-930
Cervical Squamous Cell Carcinoma and Endocervical Adenocarcinoma	HPV18	NC_001357.1	102960	0.000536	3375	3296	+	1	1	E2	NC_001357.1:3375-3296
Cervical Squamous Cell Carcinoma and Endocervical Adenocarcinoma	HPV16	NC_001526.4	96018	0.000438	2918	2769	+	1	1	E2	NC_001526.4:2918-2769
Cervical Squamous Cell Carcinoma and Endocervical Adenocarcinoma	HPV16	NC_001526.4	96018	0.000438	10475	7703	+	1	1	E1^E4,E1,E2,E7	NC_001526.4:10475-7703
Cervical Squamous Cell Carcinoma and Endocervical Adenocarcinoma	HPV16	NC_001526.4	93489	0.000863	1444	1349	+	1	1	E1^E4,E1	NC_001526.4:1444-1349
Cervical Squamous Cell Carcinoma and Endocervical Adenocarcinoma	HPV16	NC_001526.4	93083	0.000551	484	439	+	1	1	E1^E4,E1	NC_001526.4:484-439
Cervical Squamous Cell Carcinoma and Endocervical Adenocarcinoma	HPV16	NC_001526.4	84954	0.000662	2768	2721	+	1	1	E1^E4,E2	NC_001526.4:2768-2721
Head and Neck Squamous Cell Carcinoma	HPV16	NC_001526.4	81913	0.000588	5192	5085	+	1	1	L1	NC_001526.4:5192-5085
Cervical Squamous Cell Carcinoma and Endocervical Adenocarcinoma	HPV45	KC470258.1	76650	0.000585	2644	2199	+	1	1	E1	KC470258.1:2644-2199
Cervical Squamous Cell Carcinoma and Endocervical Adenocarcinoma	HPV45	KC470258.1	76650	0.000585	8778	5608	+	1	1	E6,E7,E1,L2,L1	KC470258.1:8778-5608
Cervical Squamous Cell Carcinoma and Endocervical Adenocarcinoma	HPV18	NC_001357.1	74098	0.000493	1241	1136	+	1	1	E1	NC_001357.1:1241-1136
Cervical Squamous Cell Carcinoma and Endocervical Adenocarcinoma	HPV16	NC_001526.4	73395	0.000434	1444	1341	+	1	1	E1^E4,E1	NC_001526.4:1444-1341
Cervical Squamous Cell Carcinoma and Endocervical Adenocarcinoma	HPV16	NC_001526.4	72794	0.00046	252	223	+	1	1	E1^E4,E1	NC_001526.4:252-223
Cervical Squamous Cell Carcinoma and Endocervical Adenocarcinoma	HPV16	NC_001526.4	71893	0.000381	10475	7827	+	1	1	E1^E4,E1,E2,E7	NC_001526.4:10475-7827
Head and Neck Squamous Cell Carcinoma	HPV16	NC_001526.4	67464	0.000388	2768	2721	+	1	1	E1^E4,E2	NC_001526.4:2768-2721
Head and Neck Squamous Cell Carcinoma	HPV35	M74117.1	65182	0.000494	726	616	+	1	1	E7	M74117.1:726-616
Cervical Squamous Cell Carcinoma and Endocervical Adenocarcinoma	HPV45	KC470258.1	62729	0.000569	761	689	+	1	1	E7	KC470258.1:761-689
Cervical Squamous Cell Carcinoma and Endocervical Adenocarcinoma	HPV16	NC_001526.4	60938	0.000469	1444	1349	+	1	1	E1^E4,E1	NC_001526.4:1444-1349
Cervical Squamous Cell Carcinoma and Endocervical Adenocarcinoma	HPV16	NC_001526.4	59396	0.000457	2768	2721	+	1	1	E1^E4,E2	NC_001526.4:2768-2721
Cervical Squamous Cell Carcinoma and Endocervical Adenocarcinoma	HPV16	NC_001526.4	58419	0.000328	1429	1341	+	1	1	E1^E4,E1	NC_001526.4:1429-1341
Cervical Squamous Cell Carcinoma and Endocervical Adenocarcinoma	HPV16	NC_001526.4	58419	0.000328	8344	7155	+	1	1	E1^E4,E1,E6,E7	NC_001526.4:8344-7155
Cervical Squamous Cell Carcinoma and Endocervical Adenocarcinoma	HPV16	NC_001526.4	57118	0.000303	252	223	+	1	1	E1^E4,E1	NC_001526.4:252-223
Cervical Squamous Cell Carcinoma and Endocervical Adenocarcinoma	HPV16	NC_001526.4	57118	0.000303	1459	1341	+	1	1	E1^E4,E1	NC_001526.4:1459-1341
Head and Neck Squamous Cell Carcinoma	HPV16	NC_001526.4	55218	0.000314	252	223	+	1	1	E1^E4,E1	NC_001526.4:252-223
Head and Neck Squamous Cell Carcinoma	HPV16	NC_001526.4	53745	0.000419	2879	2721	+	1	1	E1^E4,E2	NC_001526.4:2879-2721
Cervical Squamous Cell Carcinoma and Endocervical Adenocarcinoma	HPV35	M74117.1	52028	0.000401	539	164	+	1	1	E6	M74117.1:539-164
Cervical Squamous Cell Carcinoma and Endocervical Adenocarcinoma	HPV35	M74117.1	52028	0.000401	3496	3393	+	1	1	E2,E4	M74117.1:3496-3393
Cervical Squamous Cell Carcinoma and Endocervical Adenocarcinoma	HPV16	NC_001526.4	51180	0.000378	2879	2721	+	1	1	E1^E4,E2	NC_001526.4:2879-2721
Cervical Squamous Cell Carcinoma and Endocervical Adenocarcinoma	HPV16	NC_001526.4	51180	0.000378	5192	5085	+	1	1	L1	NC_001526.4:5192-5085
Head and Neck Squamous Cell Carcinoma	HPV16	NC_001526.4	43673	0.000283	252	223	+	1	1	E1^E4,E1	NC_001526.4:252-223
Head and Neck Squamous Cell Carcinoma	HPV16	NC_001526.4	43673	0.000283	2569	2527	+	1	1	E1^E4,E2	NC_001526.4:2569-2527
Cervical Squamous Cell Carcinoma and Endocervical Adenocarcinoma	HPV16	NC_001526.4	43578	0.000237	484	439	+	1	1	E1^E4,E1	NC_001526.4:484-439
Cervical Squamous Cell Carcinoma and Endocervical Adenocarcinoma	HPV16	NC_001526.4	43578	0.000237	7949	7656	+	1	1	E1^E4,E1,E7	NC_001526.4:7949-7656
Cervical Squamous Cell Carcinoma and Endocervical Adenocarcinoma	HPV18	NC_001357.1	43135	0.000444	1044	944	+	1	1	E1	NC_001357.1:1044-944
Cervical Squamous Cell Carcinoma and Endocervical Adenocarcinoma	HPV16	NC_001526.4	42616	0.000202	1487	1269	+	1	1	E1^E4,E1	NC_001526.4:1487-1269
Cervical Squamous Cell Carcinoma and Endocervical Adenocarcinoma	HPV31	J04353.1	42144	0.000238	553	131	+	1	1	E6	J04353.1:553-131
Cervical Squamous Cell Carcinoma and Endocervical Adenocarcinoma	HPV16	NC_001526.4	39399	0.000231	1444	1349	+	1	1	E1^E4,E1	NC_001526.4:1444-1349
Cervical Squamous Cell Carcinoma and Endocervical Adenocarcinoma	HPV16	NC_001526.4	37952	0.000358	2879	2721	+	1	1	E1^E4,E2	NC_001526.4:2879-2721
Cervical Squamous Cell Carcinoma and Endocervical Adenocarcinoma	HPV31	J04353.1	36043	0.000266	3550	3425	+	1	1	E2,E4	J04353.1:3550-3425
Cervical Squamous Cell Carcinoma and Endocervical Adenocarcinoma	HPV16	NC_001526.4	35696	0.000349	2768	2721	+	1	1	E1^E4,E2	NC_001526.4:2768-2721
Cervical Squamous Cell Carcinoma and Endocervical Adenocarcinoma	HPV58	KY225967.1	33215	0.000423	3416	3308	+	1	1	E2,E4	KY225967.1:3416-3308
Cervical Squamous Cell Carcinoma and Endocervical Adenocarcinoma	HPV45	KC470258.1	32336	0.000295	1153	1115	+	1	1	E1	KC470258.1:1153-1115
Cervical Squamous Cell Carcinoma and Endocervical Adenocarcinoma	HPV16	NC_001526.4	29939	0.000238	4670	4610	+	1	1	L2	NC_001526.4:4670-4610
Head and Neck Squamous Cell Carcinoma	HPV16	NC_001526.4	26867	0.000223	1444	1349	+	1	1	E1^E4,E1	NC_001526.4:1444-1349
Cervical Squamous Cell Carcinoma and Endocervical Adenocarcinoma	HPV16	NC_001526.4	26397	0.000198	2879	2721	+	1	1	E1^E4,E2	NC_001526.4:2879-2721
Cervical Squamous Cell Carcinoma and Endocervical Adenocarcinoma	HPV16	NC_001526.4	23789	0.000173	5114	5085	+	1	1	L1	NC_001526.4:5114-5085
Head and Neck Squamous Cell Carcinoma	HPV16	NC_001526.4	20984	0.000125	2062	1873	+	1	1	E1^E4,E1,E2	NC_001526.4:2062-1873
Head and Neck Squamous Cell Carcinoma	HPV16	NC_001526.4	20789	0.000135	7328	7269	+	1	1	E6	NC_001526.4:7328-7269
Head and Neck Squamous Cell Carcinoma	HPV16	NC_001526.4	19973	0.000115	1348	1310	+	1	1	E1^E4,E1	NC_001526.4:1348-1310
Head and Neck Squamous Cell Carcinoma	HPV16	NC_001526.4	19973	0.000115	2768	2617	+	1	1	E1^E4,E2	NC_001526.4:2768-2617
Head and Neck Squamous Cell Carcinoma	HPV16	NC_001526.4	13820	9.7e-05	2918	2769	+	1	1	E2	NC_001526.4:2918-2769
Head and Neck Squamous Cell Carcinoma	HPV16	NC_001526.4	13320	0.000115	1444	1349	+	1	1	E1^E4,E1	NC_001526.4:1444-1349
Cervical Squamous Cell Carcinoma and Endocervical Adenocarcinoma	HPV16	NC_001526.4	11351	9.7e-05	133	89	+	1	1	E1^E4,E1	NC_001526.4:133-89
Cervical Squamous Cell Carcinoma and Endocervical Adenocarcinoma	HPV16	NC_001526.4	11293	9.2e-05	484	439	+	1	1	E1^E4,E1	NC_001526.4:484-439
Cervical Squamous Cell Carcinoma and Endocervical Adenocarcinoma	HPV16	NC_001526.4			8344	7451	+	1	1	E1^E4,E1,E6,E7	NC_001526.4:8344-7451
Cervical Squamous Cell Carcinoma and Endocervical Adenocarcinoma	HPV45	KC470258.1			15669	7821	+	1	1	E6,E7,E1,E2,L2,L1	KC470258.1:15669-7821
Head and Neck Squamous Cell Carcinoma	HPV16	NC_001526.4			7922	7451	+	1	1	E1^E4,E1,E6,E7	NC_001526.4:7922-7451
Head and Neck Squamous Cell Carcinoma	HPV16	NC_001526.4			7922	7451	+	1	1	E1^E4,E1,E6,E7	NC_001526.4:7922-7451
Cervical Squamous Cell Carcinoma and Endocervical Adenocarcinoma	HPV18	NC_001357.1	150538	0.000672	1357	1185	+	1	0.667	E1	NC_001357.1:1357-1185
Cervical Squamous Cell Carcinoma and Endocervical Adenocarcinoma	HPV16	NC_001526.4	145712	0.00071	133	17	+	1	0.667	E1^E4,E1	NC_001526.4:133-17
Cervical Squamous Cell Carcinoma and Endocervical Adenocarcinoma	HPV16	NC_001526.4	82037	0.000753	1444	1349	+	1	0.667	E1^E4,E1	NC_001526.4:1444-1349
Cervical Squamous Cell Carcinoma and Endocervical Adenocarcinoma	HPV16	NC_001526.4	81627	0.000707	133	17	+	1	0.667	E1^E4,E1	NC_001526.4:133-17
Cervical Squamous Cell Carcinoma and Endocervical Adenocarcinoma	HPV35	M74117.1	67733	0.000476	227	103	+	1	0.667	E6	M74117.1:227-103
Head and Neck Squamous Cell Carcinoma	HPV16	NC_001526.4	55218	0.000314	7301	7269	+	1	0.667	E6	NC_001526.4:7301-7269
Cervical Squamous Cell Carcinoma and Endocervical Adenocarcinoma	HPV16	NC_001526.4	51207	0.000414	7369	7269	+	1	0.667	E6	NC_001526.4:7369-7269
Cervical Squamous Cell Carcinoma and Endocervical Adenocarcinoma	HPV16	NC_001526.4	47579	0.000197	7369	7269	+	1	0.667	E6	NC_001526.4:7369-7269
Cervical Squamous Cell Carcinoma and Endocervical Adenocarcinoma	HPV35	M74117.1	43866	0.000378	3575	3495	+	1	0.667	E2,E4	M74117.1:3575-3495
Cervical Squamous Cell Carcinoma and Endocervical Adenocarcinoma	HPV16	NC_001526.4	43044	0.000217	2768	2721	+	1	0.667	E1^E4,E2	NC_001526.4:2768-2721
Head and Neck Squamous Cell Carcinoma	HPV16	NC_001526.4	41409	0.000202	5192	5085	+	1	0.667	L1	NC_001526.4:5192-5085
Head and Neck Squamous Cell Carcinoma	HPV16	NC_001526.4	26346	0.000156	7369	7269	+	1	0.667	E6	NC_001526.4:7369-7269
Cervical Squamous Cell Carcinoma and Endocervical Adenocarcinoma	HPV18	NC_001357.1	174821	0.001424	1225	1136	+	1	0.5	E1	NC_001357.1:1225-1136
Cervical Squamous Cell Carcinoma and Endocervical Adenocarcinoma	HPV16	NC_001526.4	37952	0.000358	1444	1341	+	1	0.5	E1^E4,E1	NC_001526.4:1444-1341
Cervical Squamous Cell Carcinoma and Endocervical Adenocarcinoma	HPV16	NC_001526.4	37952	0.000358	1444	1349	+	1	0.5	E1^E4,E1	NC_001526.4:1444-1349
Cervical Squamous Cell Carcinoma and Endocervical Adenocarcinoma	HPV16	NC_001526.4	37952	0.000358	7369	7269	+	1	0.5	E6	NC_001526.4:7369-7269
Cervical Squamous Cell Carcinoma and Endocervical Adenocarcinoma	HPV16	NC_001526.4	107954	0.000924	8344	7155	+	1	0.4	E1^E4,E1,E6,E7	NC_001526.4:8344-7155
Cervical Squamous Cell Carcinoma and Endocervical Adenocarcinoma	HPV16	NC_001526.4	107954	0.000924	9350	7155	+	1	0.4	E1^E4,E1,E6,E7	NC_001526.4:9350-7155
Head and Neck Squamous Cell Carcinoma	HPV16	NC_001526.4	93298	0.000738	7328	7269	+	1	0.4	E6	NC_001526.4:7328-7269
Head and Neck Squamous Cell Carcinoma	HPV16	NC_001526.4	76317	0.000577	7328	7269	+	1	0.4	E6	NC_001526.4:7328-7269
Head and Neck Squamous Cell Carcinoma	HPV16	NC_001526.4	67464	0.000388	7301	7269	+	1	0.4	E6	NC_001526.4:7301-7269
Head and Neck Squamous Cell Carcinoma	HPV16	NC_001526.4	67464	0.000388	7328	7269	+	1	0.4	E6	NC_001526.4:7328-7269
Cervical Squamous Cell Carcinoma and Endocervical Adenocarcinoma	HPV16	NC_001526.4	16295	0.000138	7369	7269	+	1	0.4	E6	NC_001526.4:7369-7269
Cervical Squamous Cell Carcinoma and Endocervical Adenocarcinoma	HPV18	NC_001357.1	12817	7.2e-05	970	930	+	1	0.333	E1	NC_001357.1:970-930
Cervical Squamous Cell Carcinoma and Endocervical Adenocarcinoma	HPV18	NC_001357.1			970	930	+	1	0.286	E1	NC_001357.1:970-930
Cervical Squamous Cell Carcinoma and Endocervical Adenocarcinoma	HPV18	NC_001357.1	150538	0.000672	1044	930	+	1	0.25	E1	NC_001357.1:1044-930
Cervical Squamous Cell Carcinoma and Endocervical Adenocarcinoma	HPV16	NC_001526.4	93083	0.000551	7369	7269	+	1	0.25	E6	NC_001526.4:7369-7269
Cervical Squamous Cell Carcinoma and Endocervical Adenocarcinoma	HPV18	NC_001357.1	43135	0.000444	970	930	+	1	0.222	E1	NC_001357.1:970-930
Cervical Squamous Cell Carcinoma and Endocervical Adenocarcinoma	HPV16	NC_001526.4	99849	0.000768	7301	7269	+	1	0.133	E6	NC_001526.4:7301-7269
Head and Neck Squamous Cell Carcinoma	HPV16	NC_001526.4	29887	0.000162	8344	7155	+	1	0.125	E1^E4,E1,E6,E7	NC_001526.4:8344-7155
Cervical Squamous Cell Carcinoma and Endocervical Adenocarcinoma	HPV31	J04353.1	37556	0.000272	877	103	+	1	0.095	E6,E7,E1	J04353.1:877-103
Cervical Squamous Cell Carcinoma and Endocervical Adenocarcinoma	HPV31	J04353.1	37556	0.000272	877	127	+	1	0.095	E6,E7,E1	J04353.1:877-127
Cervical Squamous Cell Carcinoma and Endocervical Adenocarcinoma	HPV18	NC_001357.1	174821	0.001424	3696	3465	+	1	0.091	E2,E4	NC_001357.1:3696-3465
Head and Neck Squamous Cell Carcinoma	HPV16	NC_001526.4	19973	0.000115	10674	7568	+	1	0.083	E1^E4,E1,E2,E6,E7	NC_001526.4:10674-7568
Head and Neck Squamous Cell Carcinoma	HPV33	M12732.1	26749	0.000274	894	697	+	1	0.065	E7,E1	M12732.1:894-697
Head and Neck Squamous Cell Carcinoma	HPV16	NC_001526.4	15312	0.000123	7922	7568	+	1	0.061	E1^E4,E1,E6,E7	NC_001526.4:7922-7568
Cervical Squamous Cell Carcinoma and Endocervical Adenocarcinoma	HPV16	NC_001526.4	91441	0.000813	8344	7568	+	1	0.059	E1^E4,E1,E6,E7	NC_001526.4:8344-7568
Cervical Squamous Cell Carcinoma and Endocervical Adenocarcinoma	HPV16	NC_001526.4			7922	7451	+	1	0.053	E1^E4,E1,E6,E7	NC_001526.4:7922-7451
Head and Neck Squamous Cell Carcinoma	HPV16	NC_001526.4	29887	0.000162	8344	7568	+	1	0.044	E1^E4,E1,E6,E7	NC_001526.4:8344-7568
Cervical Squamous Cell Carcinoma and Endocervical Adenocarcinoma	HPV33	M12732.1	98013	0.00081	6914	785	+	1	0.032	E7,E1,E2,E4,E5,L2,L1	M12732.1:6914-785
Cervical Squamous Cell Carcinoma and Endocervical Adenocarcinoma	HPV16	NC_001526.4	56049	0.000208	7369	7269	+	1	0.026	E6	NC_001526.4:7369-7269
Cervical Squamous Cell Carcinoma and Endocervical Adenocarcinoma	HPV16	NC_001526.4	58419	0.000328	7922	7784	+	1	0.025	E1^E4,E1,E7	NC_001526.4:7922-7784
Head and Neck Squamous Cell Carcinoma	HPV16	NC_001526.4			7922	7451	+	1	0.022	E1^E4,E1,E6,E7	NC_001526.4:7922-7451
Cervical Squamous Cell Carcinoma and Endocervical Adenocarcinoma	HPV35	M74117.1	43866	0.000378	3575	415	+	1	0.02	E6,E7,E1,E2,E4	M74117.1:3575-415
Cervical Squamous Cell Carcinoma and Endocervical Adenocarcinoma	HPV16	NC_001526.4	18815	0.000132	7922	7892	+	1	0.016	E1^E4,E1,E7	NC_001526.4:7922-7892
Cervical Squamous Cell Carcinoma and Endocervical Adenocarcinoma	HPV18	NC_001357.1	59454	0.000371	1357	416	+	1	0.015	E6,E7,E1	NC_001357.1:1357-416
Cervical Squamous Cell Carcinoma and Endocervical Adenocarcinoma	HPV18	NC_001357.1	59454	0.000371	3165	416	+	1	0.015	E6,E7,E1,E2	NC_001357.1:3165-416
Head and Neck Squamous Cell Carcinoma	HPV16	NC_001526.4	20119	0.000171	7922	7784	+	1	0.013	E1^E4,E1,E7	NC_001526.4:7922-7784
Head and Neck Squamous Cell Carcinoma	HPV16	NC_001526.4	19973	0.000115	10674	7451	+	1	0.013	E1^E4,E1,E2,E6,E7	NC_001526.4:10674-7451
Head and Neck Squamous Cell Carcinoma	HPV16	NC_001526.4	43673	0.000283	10674	7451	+	1	0.011	E1^E4,E1,E2,E6,E7	NC_001526.4:10674-7451
Cervical Squamous Cell Carcinoma and Endocervical Adenocarcinoma	HPV16	NC_001526.4			7922	7451	+	1	0.011	E1^E4,E1,E6,E7	NC_001526.4:7922-7451
Head and Neck Squamous Cell Carcinoma	HPV16	NC_001526.4	26867	0.000223	7922	7451	+	1	0.011	E1^E4,E1,E6,E7	NC_001526.4:7922-7451
Cervical Squamous Cell Carcinoma and Endocervical Adenocarcinoma	HPV31	J04353.1	60734	0.000318	499	413	+	1	0.01	E6	J04353.1:499-413
Cervical Squamous Cell Carcinoma and Endocervical Adenocarcinoma	HPV16	NC_001526.4	31383	0.000298	7922	7451	+	1	0.01	E1^E4,E1,E6,E7	NC_001526.4:7922-7451
Head and Neck Squamous Cell Carcinoma	HPV16	NC_001526.4	20984	0.000125	7922	7451	+	1	0.009	E1^E4,E1,E6,E7	NC_001526.4:7922-7451
Cervical Squamous Cell Carcinoma and Endocervical Adenocarcinoma	HPV16	NC_001526.4	58416	0.000386	7922	7568	+	1	0.009	E1^E4,E1,E6,E7	NC_001526.4:7922-7568
Cervical Squamous Cell Carcinoma and Endocervical Adenocarcinoma	HPV16	NC_001526.4	43478	0.000256	7268	7155	+	1	0.008	E6	NC_001526.4:7268-7155
Head and Neck Squamous Cell Carcinoma	HPV16	NC_001526.4	15964	0.000101	8344	7568	+	1	0.008	E1^E4,E1,E6,E7	NC_001526.4:8344-7568
Cervical Squamous Cell Carcinoma and Endocervical Adenocarcinoma	HPV16	NC_001526.4	20789	0.000202	7922	7451	+	1	0.008	E1^E4,E1,E6,E7	NC_001526.4:7922-7451
Cervical Squamous Cell Carcinoma and Endocervical Adenocarcinoma	HPV16	NC_001526.4	33019	0.000239	7922	7568	+	1	0.008	E1^E4,E1,E6,E7	NC_001526.4:7922-7568
Cervical Squamous Cell Carcinoma and Endocervical Adenocarcinoma	HPV16	NC_001526.4	32100	0.000317	8344	7451	+	1	0.007	E1^E4,E1,E6,E7	NC_001526.4:8344-7451
Cervical Squamous Cell Carcinoma and Endocervical Adenocarcinoma	HPV16	NC_001526.4	46811	0.000279	9350	7451	+	1	0.007	E1^E4,E1,E6,E7	NC_001526.4:9350-7451
Cervical Squamous Cell Carcinoma and Endocervical Adenocarcinoma	HPV16	NC_001526.4	58722	0.000458	7922	7451	+	1	0.007	E1^E4,E1,E6,E7	NC_001526.4:7922-7451
Head and Neck Squamous Cell Carcinoma	HPV16	NC_001526.4	20119	0.000171	7940	7451	+	1	0.006	E1^E4,E1,E6,E7	NC_001526.4:7940-7451
Cervical Squamous Cell Carcinoma and Endocervical Adenocarcinoma	HPV16	NC_001526.4	29397	0.000295	7922	7451	+	1	0.006	E1^E4,E1,E6,E7	NC_001526.4:7922-7451
Cervical Squamous Cell Carcinoma and Endocervical Adenocarcinoma	HPV16	NC_001526.4	145712	0.00071	7922	7568	+	1	0.006	E1^E4,E1,E6,E7	NC_001526.4:7922-7568
Cervical Squamous Cell Carcinoma and Endocervical Adenocarcinoma	HPV16	NC_001526.4	75753	0.000425	7922	7155	+	1	0.006	E1^E4,E1,E6,E7	NC_001526.4:7922-7155
Cervical Squamous Cell Carcinoma and Endocervical Adenocarcinoma	HPV16	NC_001526.4	51180	0.000378	7940	7451	+	1	0.006	E1^E4,E1,E6,E7	NC_001526.4:7940-7451
Cervical Squamous Cell Carcinoma and Endocervical Adenocarcinoma	HPV16	NC_001526.4	51180	0.000378	10638	7451	+	1	0.006	E1^E4,E1,E2,E6,E7	NC_001526.4:10638-7451
Head and Neck Squamous Cell Carcinoma	HPV16	NC_001526.4	32554	0.000168	7922	7451	+	1	0.006	E1^E4,E1,E6,E7	NC_001526.4:7922-7451
Cervical Squamous Cell Carcinoma and Endocervical Adenocarcinoma	HPV16	NC_001526.4	51180	0.000378	7922	7470	+	1	0.006	E1^E4,E1,E6,E7	NC_001526.4:7922-7470
Cervical Squamous Cell Carcinoma and Endocervical Adenocarcinoma	HPV33	M12732.1	32866	0.000272	3514	3351	+	1	0.006	E2,E4	M12732.1:3514-3351
Cervical Squamous Cell Carcinoma and Endocervical Adenocarcinoma	HPV16	NC_001526.4	57398	0.000289	7268	7155	+	1	0.005	E6	NC_001526.4:7268-7155
Cervical Squamous Cell Carcinoma and Endocervical Adenocarcinoma	HPV35	M74117.1	43866	0.000378	883	415	+	1	0.005	E6,E7,E1	M74117.1:883-415
Cervical Squamous Cell Carcinoma and Endocervical Adenocarcinoma	HPV16	NC_001526.4	72514	0.000377	7922	7568	+	1	0.005	E1^E4,E1,E6,E7	NC_001526.4:7922-7568
Cervical Squamous Cell Carcinoma and Endocervical Adenocarcinoma	HPV35	M74117.1	38547	0.000333	553	415	+	1	0.004	E6	M74117.1:553-415
Cervical Squamous Cell Carcinoma and Endocervical Adenocarcinoma	HPV16	NC_001526.4	22816	0.0002	7922	7451	+	1	0.004	E1^E4,E1,E6,E7	NC_001526.4:7922-7451
Cervical Squamous Cell Carcinoma and Endocervical Adenocarcinoma	HPV16	NC_001526.4	43699	0.000255	7922	7451	+	1	0.004	E1^E4,E1,E6,E7	NC_001526.4:7922-7451
Cervical Squamous Cell Carcinoma and Endocervical Adenocarcinoma	HPV16	NC_001526.4	91441	0.000813	8039	7451	+	1	0.004	E1^E4,E1,E6,E7	NC_001526.4:8039-7451
Cervical Squamous Cell Carcinoma and Endocervical Adenocarcinoma	HPV16	NC_001526.4	61623	0.000289	7922	7451	+	1	0.003	E1^E4,E1,E6,E7	NC_001526.4:7922-7451
Cervical Squamous Cell Carcinoma and Endocervical Adenocarcinoma	HPV16	NC_001526.4	10504	9.7e-05	7922	7451	+	1	0.003	E1^E4,E1,E6,E7	NC_001526.4:7922-7451
Head and Neck Squamous Cell Carcinoma	HPV16	NC_001526.4	55293	0.00043	7922	7451	+	1	0.003	E1^E4,E1,E6,E7	NC_001526.4:7922-7451
Cervical Squamous Cell Carcinoma and Endocervical Adenocarcinoma	HPV16	NC_001526.4	72514	0.000377	7922	7451	+	1	0.003	E1^E4,E1,E6,E7	NC_001526.4:7922-7451
Cervical Squamous Cell Carcinoma and Endocervical Adenocarcinoma	HPV16	NC_001526.4	140373	0.000768	7922	7451	+	1	0.003	E1^E4,E1,E6,E7	NC_001526.4:7922-7451
Head and Neck Squamous Cell Carcinoma	HPV16	NC_001526.4	55218	0.000314	7922	7451	+	1	0.003	E1^E4,E1,E6,E7	NC_001526.4:7922-7451
Cervical Squamous Cell Carcinoma and Endocervical Adenocarcinoma	HPV16	NC_001526.4	72794	0.00046	7922	7451	+	1	0.003	E1^E4,E1,E6,E7	NC_001526.4:7922-7451
Cervical Squamous Cell Carcinoma and Endocervical Adenocarcinoma	HPV16	NC_001526.4	78332	0.000473	8344	7451	+	1	0.003	E1^E4,E1,E6,E7	NC_001526.4:8344-7451
Head and Neck Squamous Cell Carcinoma	HPV33	M12732.1	34059	0.000314	894	509	+	1	0.003	E6,E7,E1	M12732.1:894-509
Cervical Squamous Cell Carcinoma and Endocervical Adenocarcinoma	HPV33	M12732.1	98013	0.00081	231	127	+	1	0.002	E6	M12732.1:231-127
Head and Neck Squamous Cell Carcinoma	HPV16	NC_001526.4	67464	0.000388	7922	7451	+	1	0.002	E1^E4,E1,E6,E7	NC_001526.4:7922-7451
Cervical Squamous Cell Carcinoma and Endocervical Adenocarcinoma	HPV16	NC_001526.4	96018	0.000438	7922	7137	+	1	0.002	E1^E4,E1,E6,E7	NC_001526.4:7922-7137
Head and Neck Squamous Cell Carcinoma	HPV33	M12732.1	38901	0.000243	231	127	+	1	0.002	E6	M12732.1:231-127
Cervical Squamous Cell Carcinoma and Endocervical Adenocarcinoma	HPV16	NC_001526.4	96018	0.000438	8304	7451	+	1	0.002	E1^E4,E1,E6,E7	NC_001526.4:8304-7451
Cervical Squamous Cell Carcinoma and Endocervical Adenocarcinoma	HPV58	KY225967.1	26041	0.000155	898	96	+	1	0.002	E6,E7,E1	KY225967.1:898-96
Head and Neck Squamous Cell Carcinoma	HPV16	NC_001526.4	93298	0.000738	7922	7470	+	1	0.002	E1^E4,E1,E6,E7	NC_001526.4:7922-7470
Head and Neck Squamous Cell Carcinoma	HPV16	NC_001526.4	93298	0.000738	8039	7451	+	1	0.001	E1^E4,E1,E6,E7	NC_001526.4:8039-7451
Cervical Squamous Cell Carcinoma and Endocervical Adenocarcinoma	HPV16	NC_001526.4	167186	0.000744	7922	7451	+	1	0.001	E1^E4,E1,E6,E7	NC_001526.4:7922-7451
Cervical Squamous Cell Carcinoma and Endocervical Adenocarcinoma	HPV33	M12732.1	184419	0.001024	894	509	+	1	0.001	E6,E7,E1	M12732.1:894-509
Head and Neck Squamous Cell Carcinoma	HPV33	M12732.1	159649	0.00105	894	790	+	1	0.001	E7,E1	M12732.1:894-790

### Sheet: Sheet2
HPV subtype	Genome accession
HPV16	NC_001526.4
HPV18	NC_001357.1
HPV31	J04353.1
HPV33	M12732.1
HPV35	M74117.1
HPV52	LC373207.1
HPV58	KY225967.1
HPV45	KC470258.1
